# Ultrafast immunostaining of organ-scale tissues for scalable proteomic phenotyping

**DOI:** 10.1101/660373

**Authors:** Dae Hee Yun, Young-Gyun Park, Jae Hun Cho, Lee Kamentsky, Nicholas B. Evans, Alex Albanese, Katherine Xie, Justin Swaney, Chang Ho Sohn, Yuxuan Tian, Qiangge Zhang, Gabi Drummond, Webster Guan, Nicholas DiNapoli, Heejin Choi, Hae-Yoon Jung, Luzdary Ruelas, Guoping Feng, Kwanghun Chung

## Abstract

Studying the function and dysfunction of complex biological systems necessitates comprehensive understanding of individual cells. Advancements in three-dimensional (3D) tissue processing and imaging modalities have enabled rapid visualization and phenotyping of cells in their spatial context. However, system-wide interrogation of individual cells within large intact tissue remains challenging, low throughput, and error-prone owing to the lack of robust labeling technologies. Here we introduce a rapid, versatile, and scalable method, eFLASH, that enables complete and uniform labeling of organ-scale tissue within one day. eFLASH dynamically modulates chemical transport and reaction kinetics to establish system-wide uniform labeling conditions throughout the day-long labeling period. This unique approach enables the same protocol to be compatible with a wide range of tissue types and probes, enabling combinatorial molecular phenotyping across different organs and species. We applied eFLASH to generate quantitative maps of various cell types in mouse brains. We also demonstrated multidimensional cell profiling in a marmoset brain block. We envision that eFLASH will spur holistic phenotyping of emerging animal models and disease models to help assess their functions and dysfunctions.

---

System-wide analysis of cell types is essential for understanding how complex cellular interactions give rise to various functions. Extensive efforts have been made towards characterizing cells, particularly in the brain, through various lenses (e.g., genomics, transcriptomics, proteomics, connectomics) and have established invaluable databases with new insights^1–7^. Among these approaches, proteomic imaging has distinct advantages. Mapping spatial distribution of proteins, the major functional substrate with distinct subcellular localization at single molecule precision, can provide rich molecular, functional, as well as morphological details of cells. Furthermore, visualizing endogenous proteins with highly specific antibodies does not require genetic manipulation or invasive *in vivo* surgery, and thus it is applicable to any species or tissue type including non-human primates and human clinical samples^8^.

When combined with intact organ transformation and clearing techniques, proteomic phenotyping can provide multiscale information, ranging from brain-wide cell distribution patterns to molecular and morphological details of individual cells without information loss caused by subsampling or 2D analysis^9–11^. However, scaling immunolabeling to large-scale tissues and higher species remains a major challenge in biology. Passive transport of large macromolecules such as antibodies into intact tissues can take weeks to months^9,12^. Antibody penetration can be further delayed or even blocked by target proteins with high expression levels, causing probe depletion and incomplete staining. Using excessive amounts of antibodies can improve probe penetration, but it becomes prohibitively expensive and thus unscalable. In conventional passive labeling approaches, experimental parameters for labeling (e.g., incubation time, probe amount) are highly dependent on sample properties (e.g., tissue type, size, shape) and target protein properties (e.g., expression level, distribution patterns), which are widely different between applications. Therefore, each experiment requires laborious, costly, and time-consuming optimization. The outcome of passive labeling is in many cases highly uneven with saturated labeling of outer regions and weak or no labeling of the core. Such non-uniform and incomplete labeling can prohibit automated analysis and cause systematic error. These challenges together have limited the power of 3D proteomic phenotyping to small tissues or a small number of established applications.

Here we present an integrated pipeline for holistic, rapid, scalable proteomic phenotyping of intact organs. To establish the pipeline, we developed an ultrafast and versatile immunolabeling technology, termed eFLASH (electrophoretically driven Fast Labeling using Affinity Sweeping in Hydrogel), which enables complete and uniform labeling of various types of tissues (mouse brain and intestine, human iPSC-derived cerebral organoid, and marmoset brain block) using a wide selection of antibodies (targeting structural, molecular, and neuronal activity markers) with a universal 1-day protocol. Combined with intact tissue processing and analysis techniques, we performed organ-wide quantification of various proteins at cellular resolution in mouse brains. We further demonstrated the power of 3D protein-based cell phenotyping by characterizing neural sub-types based on their 3D location, protein expression level, cell body size, and dendritic morphology in a fully integrated manner.
