## Supplementary Table 1 for "Ultrafast immunostaining of organ-scale tissues for scalable proteomic phenotyping"

### Sheet: Sheet1
Supplementary Table 1 Antibody Information
							eFLASH experiment details (per hemisphere experiemnt)
Target	Cat No	Company	Host /Isotype	Mono/Poly	Clone	Conc (ug/ul)	amount/experiment	Primary:Secondary molar ratio	Note
Adult mouse brain hemisphere
PV	PA1-933	Thermo	Rb IgG	P	-	1	8 µg	1:2
PV	ab11427	abcam	Rb IgG	P	-	1	5 µg	1:2
NPY	11976S	CST	Rb IgG	M	D7Y5A	0.17	3.4 µg	1:2.5
NPY	75-456	Neuromab	Ms IgG2a	M	L115/13	1	3 µg	1:2
CB	13176BF	CST	Rb IgG	M	D1I4Q	2	3 µg	1:2	custom ordered product
CB	13176S	CST	Rb IgG	M	D1I4Q	0.052	3 µg	1:2
CB	ab108404	abcam	Rb IgG	M	EP3478	0.22	4.4 µg	1:2
CR	ab702	abcam	Rb IgG	P	-	-	40 µl	-	2.5 µg of secondary antibody (Fab)
SST	MAB354	Millipore	Rt IgG	M	YC7	-	30 µl	-	3 µg of secondary antibody (Fab)
SST	sc-47706	Santa Cruz	Rt IgG	M	YC7	0.2	2.5 µg	1:2
SST	14-9751-82	eBioscience	Ms IgG1	M	ICDCLS	0.5	5 µg	1:2
TH	818001	Biolegend	Ms IgG2a	M	2/40/15	1	3 µg	1:2
TH	TYH	Aves	Ch IgY	P	-	0.2	3 µg	1:2
ChAT	AB144P	Millipore	Go	P	-	-	40 µl	-	2.5 µg of secondary antibody (Fab)
TPH2	PA1-778	Thermo	Rb IgG	P	-	-	15 µl	-	1.5 µg of secondary antibody (Fab)
NeuN	2430S	CST	Rb IgG	M	D4G4O	-	25 µl	-	5 µg of secondary antibody (Fab)
NeuN	MAB377	Milli	Ms	M	A60	1	10 µg	1:1.5
NeuN	MCA-1B7	Encor	Ms IgG2b,κ	M	1B7	1	10 µg	1:1.5
GFAP-A647	3657S	CST	Ms IgG1	M	GA5	-	25 µl	N/A	Alexa 647 conjugated
GFAP-A594	644708	Biolegend	Ms IgG2b	M	2E1.E9	0.5	20 µg	N/A	Alexa 594 conjugated
cFos	ab214672	abcam	Rb IgG	M	EPR20769	0.623	3 µg	1:2
SMI-312	837904	Biolegend	Ms IgG1/IgM	P	SMI 312	0.5	10 µg	1:2
iba1	ab178847	Abcam	Rb IgG	M	EPR16589	0.632	12 µg	1:2
lectin-Dy594	DL-1177	Vector	N/A	N/A	N/A	1	40 µl	N/A	Dylight 594 conjugated
syto16	S7578	Thermo	N/A	N/A	N/A	1mM	12 µl	N/A
Marmoset brain block (5mm x 5mm x 8 mm)
PV	PA1-933	Thermo	Rb IgG	P	-	1	25 µg	1:2
NPY	11976S	CST	Rb IgG	M	D7Y5A	0.17	3.4 µg	1:2.5
Human iPSC derived cerbral organoid
Vimentin-A647	9856	CST	Rb IgG	M	D12H3	-	25 µl	N/A	Alexa 647 conjugated
Tubulin β3-A594	657408	Biolegend	Ms IgG2a	M	AA10	0.5	25 µl	N/A	Alexa 594 conjugated
syto16	S7578	Thermo	N/A	N/A	N/A	1mM	7.5 µl	N/A
Adult mouse small intestine
Tubulin β3	801201	Biolegend	Ms IgG2a	M	TUJ1	1	3 µg	1:2
TH	TYH	Aves	Ch IgY	P	-	0.2	3 µg	1:2
* All eFLASH experiments were carried out with Fc-specific Fab Fragments as secondary antibodies (Jackson Immunoresearch)
