## Supplementary Table 2 for "Ultrafast immunostaining of organ-scale tissues for scalable proteomic phenotyping"

### Sheet: Sheet1
Supplementary Table 2. Imaging conditions
Sample Type	Labeling	Associated figure	Associated supplementary video	Microscope	Objective	Objective immersion media	Sample mounting media	Z-step size	Bit depth	Post processing
										De-striping	Stitching	Illumination correction	Downsampling	Gamma Correction
Adult mouse brain sections	Anti-NPY, Anti-NeuN, Anti-Iba1, Anti-SMI312	Fig 1d	-	Olympus Confocal FV1000MPE	20X 1.0 NA water-immersion, XLUMPlanFL N	DI water	PBST, initial or terminal eFLASH sample buffer	5µm	12	no	no	no	no	no
Adult mouse brain hemisphere	anti-CB, anti-SMI312	Fig 1e, Fig 2e CB	Svideo 1	SmartSPIM, LifeCanvas	3.6x objective (custom lifecanvas design, 0.2NA lateral resolution 1.8µm in XY)	Protos	Protos	2µm	16	yes	yes	yes	no	yes
Adult mouse brain hemisphere	anti-CB, anti-SMI312	Fig 1f	Svideo 1	SmartSPIM, LifeCanvas	3.6x objective (custom lifecanvas design, 0.2NA lateral resolution 1.8µm in XY)	Protos	Protos	2µm	16	yes	yes	yes	no	yes
Adult mouse brain hemisphere	anti-PV, anti-SMI312, syto16	Fig 2a, Fig 2e SMI312, syto16	Svideo 2	SmartSPIM, LifeCanvas	3.6x objective (custom lifecanvas design, 0.2NA lateral resolution 1.8µm in XY)	Protos	Protos	2µm	16	yes	yes	yes	no	yes
Marmoset brain block	anti-NPY	Fig 2b	Svideo 3	SmartSPIM, LifeCanvas	3.6x objective (custom lifecanvas design, 0.2NA lateral resolution 1.8µm in XY)	Protos	Protos	2µm	16	yes	yes	yes	no	yes
Marmoset brain block	anti-NPY	Fig d-m	Svideo 10	SmartSPIM, LifeCanvas	10X 0.6 NA CLARITY-optimized, XLPLN10XSVMP (laternal resolution 0.65µm in XY)	Protos	Protos	1µm	16	yes	yes	yes	yes	yes
Adult mouse intestine	ChAT(BAC)-eGFP, Anti-Tubulin β3	Fig 2c	-	SmartSPIM, LifeCanvas	3.6x objective (custom lifecanvas design, 0.2NA lateral resolution 1.8µm in XY)	Protos	Protos	2µm	16	yes	yes	yes	no	yes
Cerebral Organoid	Anti-Vimentin, Anti-Tubulin β3, syto16	Fig 2d	-	Leica TCS SP8	20X 0.5 NA water-immersion, HCX APO L U-V-I	Protos	Protos	<1µm	16	no	yes	no	no	yes
Adult mouse brain hemisphere	Anti-PV	Fig 2e PV	-	SmartSPIM, LifeCanvas	3.6x objective (custom lifecanvas design, 0.2NA lateral resolution 1.8µm in XY)	Protos	Protos	2µm	16	yes	yes	yes	no	yes
Adult mouse brain hemisphere	Anti-CR	Fig 2e CR, Fig 3a-c CR	-	SmartSPIM, LifeCanvas	3.6x objective (custom lifecanvas design, 0.2NA lateral resolution 1.8µm in XY)	Protos	Protos	2µm	16	yes	yes	yes	no	yes
Adult mouse brain hemisphere	Anti-TH, Anti-TPH2	Fig 2e TH, TPH2, Fig 3a-c TH, TPH2	-	SmartSPIM, LifeCanvas	3.6x objective (custom lifecanvas design, 0.2NA lateral resolution 1.8µm in XY)	Protos	Protos	2µm	16	yes	yes	yes	no	yes
Adult mouse brain hemisphere	Anti-ChAT	Fig 2e ChAT	-	SmartSPIM, LifeCanvas	3.6x objective (custom lifecanvas design, 0.2NA lateral resolution 1.8µm in XY)	Protos	Protos	2µm	16	yes	yes	yes	no	yes
Adult mouse brain hemisphere	Anti-NeuN, Anti-ChAT, Anti-TH	Fig 2e NeuN	Svideo 4	SmartSPIM, LifeCanvas	3.6x objective (custom lifecanvas design, 0.2NA lateral resolution 1.8µm in XY)	Protos	Protos	2µm	16	yes	yes	yes	no	yes
Adult mouse brain hemisphere	Anti-NPY, Anti-SST	Fig 2e NPY, SST, Fig 3a-c NPY, SST, Fig3d-f	-	SmartSPIM, LifeCanvas	3.6x objective (custom lifecanvas design, 0.2NA lateral resolution 1.8µm in XY)	Protos	Protos	2µm	16	yes	yes	yes	no	yes
Adult mouse brain hemisphere	Anti-cFos	Fig 2e cFos, Fig 3g-i cFos	Svideo 5	SmartSPIM, LifeCanvas	3.6x objective (custom lifecanvas design, 0.2NA lateral resolution 1.8µm in XY)	Protos	Protos	2µm	16	yes	yes	yes	no	yes
Adult mouse brain hemisphere	Anti-Iba1	Fig 2e Iba1	-	SmartSPIM, LifeCanvas	3.6x objective (custom lifecanvas design, 0.2NA lateral resolution 1.8µm in XY)	Protos	Protos	2µm	16	yes	yes	yes	no	yes
Adult mouse brain hemisphere	Anti-GFAP, lectin	Fig 2e GFAP, Lectin	-	SmartSPIM, LifeCanvas	3.6x objective (custom lifecanvas design, 0.2NA lateral resolution 1.8µm in XY)	Protos	Protos	2µm	16	yes	yes	yes	no	yes
Adult mouse brain hemisphere	PV-Cre::DIO-tdTomato, anti-PV	Fig 3a-c PV, Fig 4a-c	Svideo 6, Svideo 7	SmartSPIM, LifeCanvas	3.6x objective (custom lifecanvas design, 0.2NA lateral resolution 1.8µm in XY)	Protos	Protos	2µm	16	yes	yes	yes	no	yes
Adult mouse brain hemisphere	ChAT(BAC)-eGFP, Anti-ChAT	Fig 4d-h	Svideo 8	SmartSPIM, LifeCanvas	3.6x objective (custom lifecanvas design, 0.2NA lateral resolution 1.8µm in XY)	Protos	Protos	2µm	16	yes	yes	yes	no	yes
Marmoset brain block	anti-PV	Fig 5a-c	Svideo 9	SmartSPIM, LifeCanvas	3.6x objective (custom lifecanvas design, 0.2NA lateral resolution 1.8µm in XY)	Protos	Protos	2µm	16	yes	yes	yes	yes	yes
